# *Schistosoma mansoni* Granulin binds the human neutrophil receptor CD177 and modulates neutrophil activation

**DOI:** 10.64898/2026.06.27.734962

**Authors:** Martin Majer, Kelly Lee, Nicole Müller-Sienerth, Cécile Crosnier

## Abstract

To establish chronic infection in the vasculature of their infected host, schistosomes have developed multifaceted strategies of immune subversion. Extracellular parasite proteins are believed to play immunomodulatory functions, but their mode of action remains largely elusive. To investigate whether proteins secreted by the *Schistosoma mansoni* parasite have the potential to directly interact with host immune receptors, we performed a large-scale protein:protein interaction study between selected parasite proteins sharing structural similarities with known host immune effectors and a protein array of over 750 full-length human ectodomains mostly expressed by immune cells. We identified CD177 as a neutrophil receptor for *S. mansoni* Granulin (SmGrn). SmGrn exclusively bound the surface of CD177^+^ human neutrophils and led to cellular hyporesponsiveness following stimulation with LPS as evidenced by decreases in surface markers of activation, delayed reactive oxygen species production and reduced IL-8 release. In addition, human neutrophils exposed to SmGrn showed delayed apoptosis and morphological changes compatible with a more quiescent state as well as transcriptional upregulation of negative regulators of interferon signalling. These data suggest that SmGrn dampens human neutrophil response to stimulation and may lead to suboptimal function during schistosome infection.
