## Supplementary Table 1 for "*Schistosoma mansoni* Granulin binds the human neutrophil receptor CD177 and modulates neutrophil activation"

### Sheet: Plate A
Well	Protein name - Plate A	Acc. #
A1	ACVR1	Q04771
A2	FCGR2A	P12318
A3	PVRL2	Q92692
A4	MPL	P40238
A5	SORT1	Q99523
A6	Alpha-2-HS-glycoprotein precursor	P02765
A7	Metastasis adhesion protein	Q86UE4
A8	CD58	P19256
A9	HEXB	P07686
A10	ANGP2	O15123
A11	MMP7	P09237
A12	CDH5	P33151
A13	SEM3F	Q13275
A14	CLCC1	Q96S66
A15	MUCEN	Q9ULC0
A16	CD274	Q9NZQ7
A17	EPHA7	Q15375
A18	LOXL2	Q9Y4K0
A19	MFI2	P08582
A20	FCGRT	P55899
A21	SACA4	Q8TDM5
A22	AGRE2	Q9UHX3
A23	CEACAM8	P31997
A24	LILRB1	Q8NHL6
B1	PECAM1	P16284
B2	Furin precursor (EC 3.4.21.75) (Paired basic amino	P09958
B3	Sulfhydryl oxidase 1 precursor	O00391
B4	Proteinase-activated receptor 1 precursor	P25116
B5	CD36	P16671
B6	Serum albumin precursor	P02768
B7	Neuron-specific protein family member 1	P42857
B8	CD59	P13987
B9	CST3	P01034
B10	MPZL2	O60487
B11	MMP10	P09238
B12	TIE1	P35590
B13	IL18R1	Q13478
B14	C1QT5	Q9BXJ0
B15	FZD4	Q9ULV1
B16	LAG3	P18627
B17	EPHB3	P54753
B18	GPC6	Q9Y625
B19	FCGR3A	P08637
B20	SIRPA	P78324
B21	CD300LF	Q8TDQ1
B22	BSG	P35613
B23	LY75	O60449
B24	LRRC15	Q8TF66
C1	SELP	P16109
C2	GP5	P40197
C3	SCARF1	Q14162
C4	Proteinase-activated receptor 4 precursor	Q96RI0
C5	Protein ARMET precursor	P55145
C6	Beta-2-glycoprotein 1 precursor	P02749
C7	Delta-sarcoglycan	Q92629
C8	ENDOD1	O94919
C9	CXCL12	P48061
C10	RAMP2	O60895
C11	TACD2	P09758
C12	ACVL1	P37023
C13	SEM3A	Q14563
C14	RSPO3	Q9BXY4
C15	APEL	Q9ULZ1
C16	HAVCR2	Q8TDQ0
C17	EPHA6	Q9UF33
C18	ROBO1	Q9Y6N7
C19	ACE	P12821
C20	PLAUR	Q03405
C21	GLMP	Q8WWB7
C22	ALCAM	Q13740
C23	CSF2RB	P32927
C24	LY6G6D	O95868
D1	Activin receptor type 1B precursor (EC 2.7.11.30)	P36896
D2	GP6	Q9HCN6
D3	SPN	P16150
D4	Vasoactive intestinal polypeptide receptor 1 precu	P32241
D5	C-C motif chemokine 5 precursor	P13501
D6	Spexin precursor	Q9BT56
D7	SLC3A2	P08195
D8	ANPRC	P17342
D9	CES1	P23141
D10	CATL2	O60911
D11	TFPI1	P10646
D12	MCAM	P43121
D13	CALRL	Q16602
D14	ANGL4	Q9BY76
D15	PROCR	Q9UNN8
D16	TNFRSF18	Q9Y5U5
D17	EPHB2	P29323
D18	ROBO2	Q9HCK4
D19	CPM	P14384
D20	BST1	Q10588
D21	IGSF8	Q969P0
D22	ATP6AP2	O75787
D23	FLT1	P17948
D24	MDGA2	Q7Z553
E1	APLP2	Q06481
E2	ICAM2	P13598
E3	STIM1	Q13586
E4	Basigin precursor (Leukocyte activation antigen M6	Q13145
E5	Connective tissue growth factor precursor	P29279
E6	Prothrombin precursor	P00734
E7	TPA-induced transmembrane protein	Q5BVD1
E8	PTN	P21246
E9	CSGP4	Q8VHY0
E10	PLXA2	O75051
E11	KIT	P10721
E12	PLGF	P49763
E13	CCL14	Q16627
E14	FXYD6	Q9H0Q3
E15	LAMP3	Q9UQV4
E16	ICOS	Q9Y6W8
E17	UFO	P30530
E18	IL12RB1	P42701
E19	CSF2RA	P15509
E20	TMEM132A	Q24JP5
E21	SLAMF6	Q96DU3
E22	BTN3A1	O00481
E23	VGFR2	P35968
E24	MMRN2	Q9H8L6
F1	APP	P05067
F2	Intercellular adhesion molecule 5 precursor (ICAM-	Q9UMF0
F3	Transmembrane 9 superfamily member 4 precursor	Q92544
F4	Discoidin, CUB and LCCL domain-containing protein	Q96PD2
F5	Gelsolin precursor	P06396
F6	Insulin-like growth factor-binding protein complex	P35858
F7	FCER2	P06734
F8	CES5A	Q6NT32
F9	SPI2	O75830
F10	GABR2	O75899
F11	CBPE	P16870
F12	CATC	P53634
F13	CCL15	Q16663
F14	SEM6C	Q9H3T2
F15	JAG2	Q9Y219
F16	TNFRSF9	Q07011
F17	GPC1	P35052
F18	LILRA5	A6NI73
F19	CD46	P15529
F20	PRTG	Q2VWP7
F21	PVRL4	Q96NY8
F22	CD14	P08571
F23	GP2	P55259
F24	PVRL1	Q15223
G1	G6B	O95866
G2	IL6ST	P40189
G3	TMED2	Q15363
G4	Protein FAM171A1 precursor	Q5VUB5
G5	Nidogen-1 precursor	P14543
G6	Inter-alpha-trypsin inhibitor heavy chain H4 precu	Q14624
G7	CD40LG	P29965
G8	CX3CL1	P78423
G9	ISLR	O14498
G10	UROK	P00749
G11	EGLN	P17813
G12	EPHB4	P54760
G13	ECSCR	Q19T08
G14	SEMA6B	Q9H3T3
G15	PLXND1	Q9Y4D7
G16	PD1L2	Q9BQ51
G17	TPBG	Q13641
G18	SIRPB1	O00241
G19	PGFRA	P16234
G20	CD300E	Q496F6
G21	CXCL16	Q9H2A7
G22	NCAM1	P13591
G23	GPC3	P51654
G24	PTPRD	P23468
H1	Calcitonin receptor precursor (CT-R). Source:Unip	P30988
H2	JAM3	Q9BX67
H3	TMED4	Q7Z7H5
H4	Cysteine and tyrosine-rich protein 1 precursor	Q96J86
H5	Platelet basic protein precursor	P02775
H6	Alpha-1-antitrypsin precursor	P01009
H7	TFRC	P02786
H8	LGALS3BP	Q08380
H9	TM9S1	O15321
H10	TPA	P00750
H11	IBP2	P18065
H12	PAR2	P55085
H13	F174B	Q3ZCQ3
H14	MANS1	Q9H8J5
H15	LIPE	Q9Y5X9
H16	BTN1A1	Q4VAN1
H17	NID2	Q14112
H18	PLXNB2	O15031
H19	CD33	P20138
H20	BTN2A1	Q7KYR7
H21	SLAMF8	Q9P0V8
H22	CD68	P34810
H23	ICAM3	P32942
H24	ROBO3	Q96MS0
I1	CD226	Q15762
I2	Malectin precursor	Q14165
I3	Transmembrane emp24 domain-containing protein 9 pr	Q9BVK6
I4	Delta-like protein precursor (DLK) (pG2) Contains	P80370
I5	Proline-rich protein 4 precursor	Q16378
I6	Submaxillary gland androgen-regulated protein 3B p	P02814
I7	APMAP	Q9HDC9
I8	FGFRL1	Q8N441
I9	CADH4	P55283
I10	PDGFB	P01127
I11	TCO2	P20062
I12	CCL23	P55773
I13	SHSA2	Q6UWI4
I14	NET4	Q9HB63
I15	LYVE1	Q9Y5Y7
I16	BTN3A3	O00478
I17	IBP7	Q16270
I18	PLXNC1	O60486
I19	FAS	P25445
I20	TRIL	Q7L0X0
I21	THS7A	Q9UPZ6
I22	CD80	P33681
I23	IFNGR1	P15260
I24	SDC2	P34741
J1	CD34	P28906
J2	LAMP1	P11279
J3	Transmembrane protein 109 precursor	Q9BVC6
J4	Proteinase-activated receptor 3	O00254
J5	Antithrombin-III precursor	P01008
J6	Serotransferrin precursor	P02787
J7	LYAM2	P16581
J8	PRCP	P42785
J9	ITIH3	Q06033
J10	APOE	P02649
J11	TNFRSF1B	P20333
J12	SRPX	P78539
J13	TARSH	Q7Z7G0
J14	ELTD1	Q9HBW9
J15	BACE2	Q9Y5Z0
J16	BTNL9	Q6UXG8
J17	VASN	Q6EMK4
J18	LIRA1	O75019
J19	IL3RA	P26951
J20	MILR1	Q7Z6M3
J21	VSIG4	Q9Y279
J22	CD86	P42081
J23	IGF1R	P08069
J24	SERPINB2	P05120
K1	CD40	P25942
K2	LRRC32	Q14392
K3	TREML1	Q86YW5
K4	FCER1A	P12319
K5	Plasminogen activator inhibitor 1 precursor	P05121
K6	Transforming growth factor beta-1 precursor	P01137
K7	SELL	P14151
K8	CLCF1	Q9UBD9
K9	SBSN	Q6UWP8
K10	CFAI	P05156
K11	EFNA1	P20827
K12	IL1RL1	Q01638
K13	CLC14	Q86T13
K14	PCD12	Q9NPG4
K15	GPR56	Q9Y653
K16	CRTAM	O95727
K17	CD99L2	Q8TCZ2
K18	VNN2	O95498
K19	CALX	P27824
K20	CD163	Q86VB7
K21	SIGLEC7	Q9Y286
K22	CD101	Q93033
K23	IGFBP1	P08833
K24	SLAMF1	Q13291
L1	CD84	Q9UIB8
L2	Neurexin-1-alpha precursor	Q9ULB1
L3	Thioredoxin-related transmembrane protein 1 precur	Q9H3N1
L4	LRP8	Q14114
L5	Secreted protein acidic and rich in cysteine precu	P09486
L6	Podoplanin precursor	Q86YL7
L7	SELPLG	Q14242
L8	ECM1	Q16610
L9	ROBO4	Q8WZ75
L10	EDN1	P05305
L11	ZP3	P21754
L12	TIE2	Q02763
L13	GP116	Q8IZF2
L14	CD93	Q9NPY3
L15	APOD	P05090
L16	TIGIT	Q495A1
L17	GLG1	Q92896
L18	IGSF6	O95976
L19	SDC4	P31431
L20	CD302	Q8IX05
L21	SIGLEC9	Q9Y336
L22	TF	P13726
L23	IL6	P05231
L24	CD244	Q9BZW8
M1	Dystroglycan precursor (Dystrophin-associated glyc	Q14118
M2	PRNP	P04156
M3	ULBP3	Q9BZM4
M4	LMAN1	P49257
M5	Serglycin precursor	P10124
M6	NCEH1 (ADL1)	Q6PIU2
M7	GlycophorinE	P15421
M8	CDSN	Q15517
M9	SHSA	A0PJX4
M10	HEP2	P05546
M11	GALA	P22466
M12	HYAL1	Q12794
M13	SFRP1	Q8N474
M14	ESM1	Q9NQ30
M15	NRG1	Q02297
M16	TMEM123	Q8N131
M17	TINAL	Q9GZM7
M18	CD4	P01730
M19	FCGR2B	P31994
M20	OSCAR	Q8IYS5
M21	NRX3A	Q9Y4C0
M22	MUC24	Q04900
M23	L1CAM	P32004
M24	PTPRJ	Q12913
N1	EFNB1	P98172
N2	PTPRC	P08575
N3	PEAR1	Q5VY43
N4	LMAN2	Q12907
N5	Metalloproteinase inhibitor 1 precursor	P01033
N6	CD69	Q07108
N7	AchE	P22303
N8	FBLN2	P98095
N9	TLR4	O00206
N10	THBD	P07204
N11	PTPRB	P23467
N12	MERTK	Q12866
N13	NRCAM	Q92823
N14	CECR1	Q9NZK5
N15	CNTP5	Q8WYK1
N16	FKB11	Q9NYL4
N17	CD248	Q9HCU0
N18	ICAM1	P05362
N19	EVI2B	P34910
N20	LRRC25	Q8N386
N21	VCAM1	P19320
N22	CD180	Q99467
N23	LEPR	P48357
N24	PTTG1IP	P53801
O1	EPHB1	P54762
O2	M6PR	P20645
O3	LAMP2	P13473
O4	CLEC1B	Q9P126
O5	Tripeptidyl-peptidase 1 precursor	O14773
O6	GHR	P10912
O7	CD47	Q08722
O8	PROS	P07225
O9	PODXL	O00592
O10	HYAL2	Q12891
O11	PTPRE	P23469
O12	PTGFRN	Q9P2B2
O13	TNFRSF14	Q92956
O14	EPHA2	P29317
O15	T132C	Q8N3T6
O16	CD2	P06729
O17	MRC2	Q9UBG0
O18	LILRB2	Q8N423
O19	TGFBR2	P37173
O20	CD300A	Q9UGN4
O21	VEGFA	P15692
O22	empty
O23	OX68 capture antibody
O24	Cd4 tag negative control
P1	ESAM	Q96AP7
P2	MET	P08581
P3	CD109	Q6YHK3
P4	leucine rich repeat containing 59	Q96AG4
P5	Transthyretin precursor	P02766
P6	CDH2	P19022
P7	CD55	P08174
P8	MGP	P08493
P9	PCDH17	O14917
P10	IL15RA	Q13261
P11	ACHA5	P30532
P12	PCOC2	Q9UKZ9
P13	PCD16	Q96JQ0
P14	EPHA4	P54764
P15	PDCD1	Q15116
P16	CSF1R	P07333
P17	CATZ	Q9UBR2
P18	LILRB4	Q8NHJ6
P19	CEACAM3	P40198
P20	CLM6	Q08708
P21	CD97	P48960
P22	control 1
P23	control 2
P24	control 3

### Sheet: Plate B
Well	Protein name - Plate B	Acc. #
A1	SLAMF7	Q9NQ25
A2	CD6	P30203
A3	PLX1	Q9UIW2
A4	C10orf54	Q9H7M9
A5	ICAM4	Q14773
A6	TNFRSF8	P28908
A7	KIR2DL4	Q99706
A8	LILRB3	O75022
A9	CD5	P06127
A10	SPINT2	O43291
A11	IL1RAP	Q9NPH3
A12	CD276	Q5ZPR3
A13	FCRL2	Q96LA5
A14	KIAA1324	Q6UXG2
A15	DSG2	Q14126
A16	CD72	P21854
A17	TNFSF11	O14788
A18	ASGR2	P07307
A19	JAM2	P57087
A20	IL5RA	Q01344
A21	AMIGO2	Q86SJ2
A22	PILRB	Q9UKJ0
A23	CLEC6A	Q6EIG7
A24	CD1C - B2 microglobulin	P29017+P61769
B1	TMEM9	Q9P0T7
B2	CSF1	P09603
B3	NAR4	Q93070
B4	PVR	P15151
B5	CD3G	P09693
B6	NT5E	P21589
B7	IGFLR1	Q9H665
B8	JTB	O76095
B9	CD177	Q8N6Q3
B10	EVI2A	P22794
B11	CDH1	P12830
B12	RET	P07949
B13	SEMA4A	Q9H3S1
B14	IL1R2	P27930
B15	OLR1	P78380
B16	CD207	Q9UJ71
B17	RON	Q04912
B18	CLC4M	Q9H2X3
B19	ERMAP	Q96PL5
B20	KI2S4	P43632
B21	KLRC3	Q07444
B22	SIGLEC11	Q96RL6
B23	TLR3	O15455
B24	KLRC1 - CD94	P26715+Q13241
C1	TLR2	O60603
C2	ICOSLG	O75144
C3	PTPRF	P10586
C4	PDGFRB	P09619
C5	SDK2	Q58EX2
C6	BTN3A2	P78410
C7	VNN1	O95497
C8	OSTM1	Q86WC4
C9	NTRK1	P04629
C10	CA4	P22748
C11	NCR1	O76036
C12	FLT3LG	P49771
C13	SUSD6	Q92537
C14	SIDT2	Q8NBJ9
C15	FCRL5	Q96RD9
C16	TNFSF12	O43508
C17	C16orf54	Q6UWD8
C18	ITM2B	Q9Y287
C19	I13R1	P78552
C20	TR10D	Q9UBN6
C21	TMX4/TXD13	Q9H1E5
C22	CD300H	A0A0K2S4Q6
C23	CLEC5C_2/KLRF1_2	Q9NZS2-UNKNOWN
C24	KLRC2 - CD94	P26717+Q13241
D1	NOTCH4	Q99466
D2	CADM1	Q9BY67
D3	PTPRCAP	Q14761
D4	TGFBR3	Q03167
D5	CD22	P20273
D6	RNF130	Q86XS8
D7	NCR3	O14931
D8	PIK3IP1	Q96FE7
D9	CEACAM4	O75871
D10	SEMA4D	Q92854
D11	FGFR1	P11362
D12	CEACAM21	Q3KPI0
D13	CR2	P20023
D14	GP180	Q86V85
D15	TNFSF14	O43557
D16	CLEC7A	Q9BXN2
D17	BMR1A	P36894
D18	ITM2A	O43736
D19	SUCO/C1orf9	Q9UBS9
D20	ERBB2	P04626
D21	GP1BA + GP1BB	P07359 + P13224
D22	KIR2DL5B	Q8NHK3
D23	TLR8	Q9NR97
D24	CD1B - B2 microglobulin	P29016+P61769
E1	TLR6	Q9Y2C9
E2	BTLA	Q7Z6A9
E3	LYNX1	P0DP58
E4	CD48	P09326
E5	CD52	P31358
E6	NEGR1	Q7Z3B1
E7	ANTXR2	P58335
E8	LILRA4	P59901
E9	KIR2DL3	P43628
E10	TAPBPL	Q9BX59
E11	AMIGO3	Q86WK7
E12	CNNM4	Q6P4Q7
E13	S39AE	Q15043
E14	IL12RB2	Q99665
E15	CLSTN1	O94985
E16	CD70	P32970
E17	CLEC4C	Q8WTT0
E18	TNFSF9	P41273
E19	EPCAM	P16422
E20	TNR11	Q9Y6Q6
E21	PGRMC2	O15173
E22	LILRA6	Q6PI73
E23	ITGA2 + ITGB1	P17301 + P05556
E24	CD1E - B2 microglobulin	P15812+P61769
F1	TM35B	Q8NCS4
F2	EPHA1	P21709
F3	TYROBP	O43914
F4	KEL	P23276
F5	IL2RG	P31785
F6	TMIGD2	Q96BF3
F7	LSR	Q86X29
F8	CDCP1	Q9H5V8
F9	CREL1	Q96HD1
F10	LMAN2L	Q9H0V9
F11	TM9S3	Q9HD45
F12	IFR2	P48551
F13	TLR7	Q9NYK1
F14	GPNMB	Q14956
F15	CLEC10A	Q8IUN9
F16	PLVAP	Q9BX97
F17	LRP10	Q7Z4F1
F18	KLRB1	Q12918
F19	MRP1	P33527
F20	CLM9	Q6UXG3
F21	ITGAV + ITGB3	P06756 + P05106
F22	CD300H	A0A0K2S4Q6
F23	ITGAV + ITGB3_duplicate	P06756 + P05106
F24	CD8B-CD8A	P01732+P10966
G1	TNR1A	P19438
G2	CD96	P40200
G3	MCEMP1	Q8IX19
G4	MEGF10	Q96KG7
G5	CD24	P25063
G6	SEMA4B	Q9NPR2
G7	SIGLEC14	Q08ET2
G8	CCDC47	Q96A33
G9	LYPD2	Q6UXB3
G10	TXNDC15	Q96J42
G11	IL6R	P08887
G12	FCMR	O60667
G13	CEACAM5	P06731
G14	CSF3R	Q99062
G15	ATP1B3	P54709
G16	KLRG1	Q96E93
G17	ENPP1	P22413
G18	CASC4	Q6P4E1
G19	SDC1	P18827
G20	FZD9	O00144
G21	Duffy	Q16570
G22	KIR2DS5_2	Q14953
G23	Fibrinogen A	P02671 + P02675 + P02679
G24	SYCY1	Q9UQF0
H1	TREM1	Q9NP99
H2	CD8B - B2 microglobulin	P10966+P61769
H3	TMEM2	Q9UHN6
H4	TMEM154	Q6P9G4
H5	TNR12	Q9NP84
H6	DSCAML1	Q8TD84
H7	VSTM1	Q6UX27
H8	CD3E	P07766
H9	IL10RB	Q08334
H10	FCAR	P24071
H11	LAIR1	Q6GTX8
H12	MPZL1	O95297
H13	IL4R	P24394
H14	ADAM15	Q13444
H15	GALNT1	Q10472
H16	SLITRK4	Q8IW52
H17	MSRE	P21757
H18	ENPP3	O14638
H19	FGFR2	P21802
H20	LIFR	P42702
H21	Prolactin	P01236
H22	ISLR2	Q6UXK2
H23	GP1BB + GP1BB	P13224 + P13224
H24	KIR2DS2_2	P43631
I1	TREM2	Q9NZC2
I2	HCST	Q9UBK5
I3	C1orf162	Q8NEQ5
I4	NPTN	Q9Y639
I5	JAG1	P78504
I6	SIRPG	Q9P1W8
I7	SIGLEC8	Q9NYZ4
I8	CD27	P26842
I9	KIR2DL5A	Q8N109
I10	PLXDC2	Q6UX71
I11	KCT2	Q8NC54
I12	TREML2	Q5T2D2
I13	LAMP5	Q9UJQ1
I14	PIGR	P01833
I15	CANT1	Q8WVQ1
I16	TNFSF13B	Q9Y275
I17	CLEC12A	Q5QGZ9
I18	DDR1	Q08345
I19	I18RA	O95256
I20	LRRC4C	Q9HCJ2
I21	CathepsinG	P08311
I22	KIR3DL1_2	P43629
I23	CD1A	P06126
I24	IL23R	Q5VWK5
J1	LY6G6F	Q5SQ64
J2	VTCN1	Q7Z7D3
J3	MOSPD2	Q8NHP6
J4	CPD	O75976
J5	MUC1	P15941
J6	GYPA	P02724
J7	PI16	Q6UXB8
J8	GPA33	Q99795
J9	SIGLEC5	O15389
J10	TGOLN2	O43493
J11	GINM1	Q9NU53
J12	LDLR	P01130
J13	IL21R	Q9HBE5
J14	KIR2DL2	P43627
J15	TNFSF4	P23510
J16	CNTN1	Q12860
J17	GGT1	P19440
J18	FASLG	P48023
J19	NAR1	P52961
J20	TNR16	P08138
J21	THEM6/C8orf55	Q8WUY1
J22	NFASC	O94856
J23	ITGA1 + ITGB1	P56199 + P05556
J24	LILRB5_2	O75023
K1	CD44	P16070
K2	CHL1	O00533
K3	SIGIRR	Q6IA17
K4	F11R/JAM1	Q9Y624
K5	MRC1	P22897
K6	ALPL	P05186
K7	FCRL1	Q96LA6
K8	IL2RA	P01589
K9	PTPRK	Q15262
K10	ADAM9	Q13443
K11	ITFG1	Q8TB96
K12	FOLR2	P14207
K13	KIR2DL1	P43626
K14	NCSTN	Q92542
K15	KLRK1	P26718
K16	TNFL8	P32971
K17	MARCO	Q9UEW3
K18	FCRL4	Q96PJ5
K19	FGFR3	P22607
K20	ADAM28	Q9UKQ2
K21	MET7A	Q9H8H3
K22	PILRA_2	Q9UKJ1
K23	CD1D - B2 microglobulin	P15813+P61769
K24	TMEM9B	Q9NQ34
L1	LRIG1	Q96JA1
L2	Cd99 (M. mulata)
L3	C4orf32	Q8N8J7
L4	PLX4	Q9HCM2
L5	Lactotransferrin	P02788
L6	SEMA7A	O75326
L7	CD3D	P04234
L8	LY9	Q9HBG7
L9	TNFRSF10C	O14798
L10	DSG1	Q02413
L11	PCDH11X	Q9BZA7
L12	KIR3DL2	P43630
L13	DLL1	O00548
L14	CA12	O43570
L15	TNF	P01375
L16	CDH13	P55290
L17	TNFSF13	O75888
L18	MME	P08473
L19	NECT3	Q9NQS3
L20	FZD10	Q9ULW2
L21	Galectin3	P17931
L22	CTLA4	P16410
L23	HFE - B2 microglobulin	Q30201+P61769
L24	SIGLEC6_2	O43699
M1	IGSF11	Q5DX21
M2	CD99	P14209
M3	C10orf35	Q96D05
M4	IL2RB	P14784
M5	FCGR3B	O75015
M6	GPA	Q9UK23
M7	TNFRSF4	P43489
M8	NRP1	O14786
M9	IL7R	P16871
M10	MAGT1	Q9H0U3
M11	GFRA2	O00451
M12	SEMA4C	Q9C0C4
M13	GP107	Q5VW38
M14	CLEC4D	Q8WXI8
M15	ITFG3	Q9H0X4
M16	ST3GAL1	Q11201
M17	CLEC5A	Q9NY25
M18	CD28	P10747
M19	KI2S1	Q14954
M20	KIR3DS1_2	Q14943
M21	CD200R2	Q6Q8B3
M22	HEG1	Q9ULI3
M23	HLA-E - B2 microglobulin	P13747+P61769
M24	CR1	P17927
N1	I10R1	Q13651
N2	TGFA	P01135
N3	TNFRSF13C	Q96RJ3
N4	GLPB	P06028
N5	CD7	P09564
N6	DSC2	Q02487
N7	AMICA1	Q86YT9
N8	THY1	P04216
N9	CDH17	Q12864
N10	DSC3	Q14574
N11	TM2D3	Q9BRN9
N12	CEACAM1	P13688
N13	CEACAM6	P40199
N14	PTPRA	P18433
N15	CD38	P28907
N16	CLEC2B	Q92478
N17	ATP1B1	P05026
N18	FLT3	P36888
N19	TR10B	O14763
N20	CD209	Q9NNX6
N21	TREML4	Q6UXN2
N22	CLEC2A	Q6UVW9
N23	CD79A - CD79B	P11912+P40259
N24	CNTP2	Q9UHC6
O1	CD200	P41217
O2	DLL4	Q9NR61
O3	TNFRSF13B	O14836
O4	CD320	Q9NPF0
O5	EMB	Q6PCB8
O6	TNFRSF21	O75509
O7	DSC1	Q08554
O8	SUSD1	Q6UWL2
O9	MEGF9	Q9H1U4
O10	PTK7	Q13308
O11	IL17RA	Q96F46
O12	C2CD2L/TMEM24	O14523
O13	CDH6	P55285
O14	DDR2	Q16832
O15	TNFSF10	P50591
O16	ALK	Q9UM73
O17	CLEC4A	Q9UMR7
O18	CLEC12B	Q2HXU8
O19	CLM7	A8K4G0
O20	TLR1	Q15399
O21	KIR2DS3	Q14952
O22	empty
O23	OX68 capture antibody
O24	Cd4 tag negative control
P1	CD200R1	Q8TD46
P2	BCAM	P50895
P3	TNFRSF17	Q02223
P4	DPEP2	Q9H4A9
P5	CD83	Q01151
P6	CD160	O95971
P7	LILRA2	Q8N149
P8	TNFRSF10A	O00220
P9	SIRPB2	Q5JXA9
P10	IL1R1	P14778
P11	NCR2	O95944
P12	NRP2	O60462
P13	RELT	Q969Z4
P14	CD74	P04233
P15	TMEM106B	Q9NUM4
P16	TLR10	Q9BXR5
P17	C6orf89	Q6UWU4
P18	TLR9	Q9NR96
P19	FGFR4	P22455
P20	KLRF2	D3W0D1
P21	LILRA3	Q8N6C8
P22	control 1
P23	control 2
P24	control 3
